# GGSDT: A unified signal detection framework for confidence data analysis

**DOI:** 10.1101/2022.10.28.514329

**Authors:** Kiyofumi Miyoshi, Shin’ya Nishida

## Abstract

Human decision behavior entails a graded awareness of its certainty, known as a feeling of confidence. Until now, considerable interest has been paid to behavioral and computational dissociations of decision and confidence, which has raised an urgent need for measurement frameworks that can quantify the efficiency of confidence rating relative to decision accuracy (metacognitive efficiency). As a unique addition to such frameworks, we have developed a new signal detection theory paradigm utilizing the generalized gaussian distribution (GGSDT). This framework evaluates the observer’s internal standard deviation ratio and metacognitive efficiency through the scale and shape parameters respectively. The shape parameter quantifies the kurtosis of internal distributions and can practically be understood in reference to the proportion of the gaussian ideal observer’s confidence being disrupted with random guessing (metacognitive lapse rate). This interpretation holds largely irrespective of the contaminating effects of decision accuracy or operating characteristic asymmetry. Thus, the GGSDT enables hitherto unexplored research protocols (e.g., direct comparison of yes/no versus forced-choice metacognitive efficiency), expected to find applications in various fields of behavioral science. This paper provides a detailed walkthrough of the GGSDT analysis with an accompanying R package (*ggsdt*).
