## Supplementary Material 1 for "GGSDT: A unified signal detection framework for confidence data analysis"

### Sheet: Database_Information
Dataset	Domain	Num_relevant_conditions	Discrete_manipulations	Stimuli	Num_subjects_analized	Original_confidence_scale	Preprocessed_confidence_scale	Conf_simultaneous_with_decision
Arbuzova_unpub_1	Motor	6	Condition (3) x Task (2)	ball throw trajectories / lever angles	43	6-point	na	no
Arbuzova_unpub_2	Motor	3	Condition (3)	ball throw trajectories	41	continuous (0-100)	11-point *round() function applied on R after a division by 10	no
Bang_2019_Exp1	Perception	3	Condition (3)	Gabors	12	4-point	na	no
CalderTravis_unpub	Perception	2	Condition (2)	Clouds of dots	48	continuous (-90 to 90)	10-point *round() function applied after a division by 10 *negative values were disregarded as they were rarely observed (3.8% in total)	no
Faivre_2018_JN_Expt1	Perception	1	na	gabors/tones/vibrotactile	16	continuous (0-1)	11-point *round() function applied after a multiplication by 10	no
Faivre_2018_JN_Expt2	Perception	1	na	gabors/tones/vibrotactile	17	continuous (0-1)	11-point *round() function applied after a multiplication by 10	no
Faivre_2018_JN_Expt3	Perception	1	na	gabors/tones/vibrotactile	23	continuous (0-1)	11-point *round() function applied after a multiplication by 10	no
Filevich_unpub	Perception	2	Condition (2)	Gabors	17	6-point	na	no
Hainguerlot_2018	Perception	1	na	dots	65	6-point	na	no
Hainguerlot_unpub	Perception	1	na	dots	69	6-point	na	no
Hu_2017	Memory	1	na	words	35	6-point	na	no
Jaquiery_unpub	Perception	1	na	Circular clouds of dots	328	continuous (0-50)	6-point *round() function applied after a division by 10	yes
Lebreton_2018_expt1	Perception	3	incentive (3)	Gabors	24	11-point	na	no
Lebreton_2018_expt2	Perception	3	incentive (3)	Gabors	42	11-point	na	no
Lebreton_2018_expt3	Perception	4	incentive (4)	Gabors	35	11-point	na	no
Lebreton_2018_expt4	Perception	6	incentive (6)	Gabors	24	11-point	na	no
Lempert_2015	Perception	1	na	auditory stimuli: click trains	40	6-point	na	no
Maniscalco_2017_expt1	Perception	1	na	gratings in noise	26	4-point	na	no
Maniscalco_2017_expt2	Perception	3	ContrastLevel (3)	gratings in noise	41	4-point	na	no
Maniscalco_2017_expt3	Perception	1	na	gratings in noise	20	4-point	na	no
Maniscalco_2017_expt4	Perception	1	na	gratings in noise	27	4-point	na	no
Massoni_2017	Perception	3	Difficulty (3)	dots	120	21-point (0, 0.05, 0.1, 0.15, 0.2, 0.25, 0.3, 0.35, 0.4, 0.45, 0.5, 0.55, 0.6, 0.65, 0.7, 0.75, 0.8, 0.85, 0.9, 0.95, 1)	11-point *values below 0.5 were disregarded as they were rarely observed (0.38% in total)	no
Massoni_unpub	Perception	4	Study (2) x Difficulty (2)	dots	50	11-point (0, 0.1, 0.2, 0.3, 0.4, 0.5, 0.6, 0.7, 0.8, 0.9, 1	6-point *values below 0.5 were disregarded as they were rarely observed (1.4% in total)	no
Matthews_2019	Memory	6	Nonorthogonal combination of Condition_Scene, Condition_Orientation, and Task (6)	Faces	34	4-point	na	yes
Mazancieux_2018	Mixed (Perception, Episodic memory, Semantic memory, Cognitive)	4	Task (4)	dots / words / questions / numbers	181	11-point	na	no
Palser_2018	Perception	3	Condition (3)	Gabors	48	continuous (1-99)	11-point *round() function applied after a division by 10	no
Peters_unpub	Motor	2	Condition (2)	ball throw trajectories	40	continuous (0-100)	11-point *round() function applied after a division by 10	no
Prieto_unpub	Perception	1	na	Gabors	204	continuous (1-6)	6-point *round() function applied	no
Reyes_2015	Perception	1	na	Gabors	27	continuous (1-6)	6-point *round() function applied	no
Reyes_unpub	Perception	2	Condition (2)	Gabors	46	continuous (1-6)	6-point *round() function applied	no
Rouault_2018_Expt1	Perception	1	na	dots	498	11-point	na	no
Rouault_2018_Expt2	Perception	1	na	dots	497	6-point	na	no
Rouault_2019	Perception	2	DotDiff (2)	dots	73	continuous (0.5-1)	6-point *round() function applied after a multiplication by 10	no
Rouault_2020	Perception	2	Difficulty (2)	dots	41	6-point	na	no
Sadeghi_2017_perception	Perception	2	group (2)	gabors	50	6-point	na	no
Samaha_2017_exp3_contrast	Perception	1	na	Gratings + white noise	20	4-point	na	no
Schmidt_2019_memory	Memory	2	Condition (2)	Words	27	continuous (1-6)	6-point *round() function applied	no
Schmidt_2019_perception	Perception	2	Condition (2)	Gabors	27	continuous (1-6)	6-point *round() function applied	no
Sherman_unpub_Expt1	Perception	4	Condition (4)	Gabors	46	continuous (50-100)	6-point *round() function applied after a multiplication by 10	no
Siedlecka_2019_Exp1	Memory	2	Condition (2)	words	38	4-point	na	no
Song_2011	Perception	2	Task (2)	Gabors	18	6-point	na	no
Xu_2019_Exp1	Mixed (Memory and Cognitive)	4	Condition (2) x Task (2)	paired images	31	4-point	na	no
Xu_2019_Exp2	Mixed (Memory and Cognitive)	4	Condition (2) x Task (2)	paired images	24	4-point	na	no
Ye_2018	Mixed (Perception & Memory)	4	Condition (2)	paired images	18	4-point	na	no
