## Supplementary Material 2 for "GGSDT: A unified signal detection framework for confidence data analysis"

### Sheet: Database_Information
Dataset	Domain	Num_relevant_conditions	Discrete_manipulations	Stimuli	Num_subjects_analized	Original_confidence_scale	Preprocessed_confidence_scale	Conf_simultaneous_with_decision
Fallow_unpub_1	Memory	3	stimuli (3)	faces, paints, words	143	3-point	na	yes
Fallow_unpub_2	Memory	2	stimuli (2)	faces, paints	174	3-point	na	yes
Fallow_unpub_3	Memory	1	none	scenes	136	3-point	na	yes
Kantner_2012_E1	Memory	1	none	words	41	3-point	na	yes
Kantner_2012_E2	Memory	1	none	words	46	3-point	na	yes
Kantner_2012_E3	Memory	2	stimuli (2)	words, paints	81	3-point	na	yes
Lindsay_2014	Memory	2	stimuli (2)	words, paints	32	3-point	na	yes
